# Temperature and genetic background drive mobilization of diverse transposable elements in a global human fungal pathogen

**DOI:** 10.1101/2025.05.19.654958

**Authors:** Anna I. Mackey, Vesper Fraunfelter, Samantha Shaltz, John McCormick, Callan Schroeder, John R. Perfect, Cedric Feschotte, Paul M. Magwene, Asiya Gusa

## Abstract

Transposable elements (TEs) are key agents of genome evolution across all domains of life. These mobile genetic elements can cause mutations through transposition or by promoting structural rearrangements. Stress conditions can amplify TE mobility, either by impairing TE suppression mechanisms or through stress-induced interactions between transcription factors and TE sequences, offering a route for rapid genetic change. As such, TEs represent an important source of adaptability within populations. To investigate the interplay between environmental stress and eukaryotic TE dynamics relevant to infectious disease, we examined how heat stress and host-mimicking medium (RPMI) affect TE mobility in the global human fungal pathogen *Cryptococcus neoformans*, using a collection of clinical and environmental isolates. Using a selection-based screen, we captured the mobilization of seven distinct mobile element families, encompassing diverse retrotransposons and DNA transposons, whose insertions conferred antifungal resistance. This includes a novel element, CNEST, which belongs to the CACTA, Mirage, Chapaev (CMC) supergroup. Heat stress at human body temperature (37°C) significantly increased the mobilization of a subset of these TEs, leading to higher rates of acquired antifungal resistance. Whole-genome assemblies revealed that, compared to retrotransposons, DNA transposons were hypomethylated and approximately uniformly distributed throughout the genome, features that may contribute to their frequent mobilization. We further assessed TE-driven genomic changes within hosts using serial isolates from patients with recurrent cryptococcal infections and from isolates passaged through mice. While we observed evidence of TE copy number changes near chromosome ends, we found no indication of TE-mediated alterations near gene-coding regions across any of the serial isolates. Finally, TE mobility was isolate- and strain-dependent, with significant variation even among clonally related strains collected from the same patient, emphasizing the role of genetic background in shaping TE activity. Together, these findings reveal a complex and dynamic relationship between environmental stress, genetic background, TE type-specific epigenetic regulation, and TE mobility, with important implications for adaptation and acquired antifungal resistance in *C. neoformans*.

**AUTHOR SUMMARY:** Transposable elements (TEs) are mobile segments of DNA that can “jump” from one place to another in a genome, causing genetic changes that can impact fitness and evolution. In this study, we investigate how different environmental conditions influence TE mobility in the pathogenic yeast *Cryptococcus neoformans*, which is globally distributed in the environment and causes life-threatening infections. We compared genetically diverse strains and found that growth at higher temperatures, specifically human body temperature (37°C), increases the mobility of some TEs. In contrast, other TEs were more active at lower temperatures (30°C), indicating distinct pathways of temperature regulation for different TE groups. By examining *C. neoformans* isolates from patients with recurrent infections, we observed genetic changes by one TE group that likely occurred during infection. We also found that TE groups are distributed differently across the genome and show varying levels of DNA methylation, a modification that can suppress their activity and control TE mobility in the cell. Overall, this work shows that environmental stresses, such as increased temperature, can accelerate genetic change by promoting TE mobilization. These changes may contribute to how *C. neoformans* adapts during infection or in the environment.
