## Supplementary material for "Temperature and genetic background drive mobilization of diverse transposable elements in a global human fungal pathogen": Table S1

### Sheet: Sheet1
Isolate	AG Lab Stock	Case	Collection Point	Species	Clade	Year Isolated	Days After Incident Isolate Collection	Patient Details	Treatment	Source Study
RSA-MW-36	AG0048	1	Incident	Cn1	VNI	2005		Age 24, female, HIV +	Flz2 + Amp3	Chen et al. 2017
RSA-MW-3335	AG0049	1	Relapse	Cn	VNI	2005	238	Age 24, female, HIV +	Flz + Amp	Chen et al. 2017
RSA-MW-1052	AG0069	5	Incident	Cn	VNII	2005		Age 11, male, HIV +	Amp	Chen et al. 2017
RSA-MW-3156	AG0070	5	Relapse	Cn	VNII	2005	153	Age 11, male, HIV +	Amp	Chen et al. 2017
RSA-MW-1186	AG0065	7	Incident	Cn	VNBII	2005		Age 38, male, HIV status unknown	Flz	Chen et al. 2017
RSA-MW-3179	AG0066	7	Relapse	Cn	VNBII	2005	137	Age 38, male, HIV status unknown	Flz	Chen et al. 2017
RSA-MW-1340	AG0050	8	Incident	Cn	VNI	2005		Age 45, male, HIV +	Flz	Chen et al. 2017
RSA-MW-3393	AG0051	8	Relapse	Cn	VNI	2005	144	Age 45, male, HIV +	Flz	Chen et al. 2017
RSA-MW-1746	AG0071	9	Incident	Cn	VNII	2005		Age 10, female, HIV +	Flz	Chen et al. 2017
RSA-MW-3615	AG0072	9	Relapse	Cn	VNII	2005	138	Age 10, female, HIV +	Flz	Chen et al. 2017
RSA-MW-2799	AG0052	14	Incident	Cn	VNI	2006		Age 27, male, HIV +	Flz	Chen et al. 2017
RSA-MW-5913	AG0053	14	Relapse	Cn	VNI	2006	145	Age 27, male, HIV +	Flz	Chen et al. 2017
RSA-MW-506	AG0054	15	Incident	Cn	VNI	2006		Age 24, female, HIV +	Flz	Chen et al. 2017
RSA-MW-3877	AG0055	15	Relapse	Cn	VNI	2006	166	Age 24, female, HIV +	Flz	Chen et al. 2017
RSA-MW-5465	AG0056	15	Relapse 2	Cn	VNI	2006	223	Age 24, female, HIV +	Flz	Chen et al. 2017
RSA-MW-1485	AG0057	22	Incident	Cn	VNI	2006		Age 34, male, HIV +	Flz + Amp	Chen et al. 2017
RSA-MW-4085	AG0058	22	Relapse	Cn	VNI	2006	151	Age 34, male, HIV +	Flz + Amp	Chen et al. 2017
RSA-MW-500	AG0082	31	Incident	Cg4	VGIV	2007		Age 34, male, HIV +	Amp	Chen et al. 2017
RSA-MW-2343	AG0083	31	Relapse	Cg	VGIV	2007	124	Age 34, male, HIV +	Amp	Chen et al. 2017
RSA-MW-1281	AG0073	45	Incident	Cn	VNII	2007		Age 36, male, HIV status unknown	Unknown	Chen et al. 2017
RSA-MW-2645	AG0074	45	Relapse	Cn	VNII	2007	131	Age 36, male, HIV status unknown	Unknown	Chen et al. 2017
RSA-MW-3980	AG0084	67	Incident	Cg	VGIV	2007		Age 46, male, HIV +	Amp	Chen et al. 2017
RSA-MW-6610	AG0085	67	Relapse	Cg	VGIV	2007	135	Age 46, male, HIV +	Amp	Chen et al. 2017
RSA-MW-628	AG0059	76	Incident	Cn	VNI	2008		Age 39, male, HIV +	Flz	Chen et al. 2017
RSA-MW-2914	AG0060	76	Relapse	Cn	VNI	2008	150	Age 39, male, HIV +	Flz	Chen et al. 2017
RSA-MW-852	AG0075	77	Incident	Cn	VNII	2008		Age 40, female, HIV +	Flz + Amp	Chen et al. 2017
RSA-MW-3316	AG0076	77	Relapse	Cn	VNII	2008	182	Age 40, female, HIV +	Flz + Amp	Chen et al. 2017
RSA-MW-4119	AG0077	77	Relapse 2	Cn	VNII	2008	290	Age 40, female, HIV +	Flz + Amp	Chen et al. 2017
RSA-MW-913	AG0067	81	Incident	Cn	VNBII	2008		Age 49, male, HIV +	Flz	Chen et al. 2017
RSA-MW-2967	AG0068	81	Relapse	Cn	VNBII	2008	146	Age 49, male, HIV +	Flz	Chen et al. 2017
RSA-MW-2163	AG0061	82	Incident	Cn	VNI	2008		Age 29, female, HIV +	Amp	Chen et al. 2017
RSA-MW-3747	AG0062	82	Relapse	Cn	VNI	2008	182	Age 29, female, HIV +	Amp	Chen et al. 2017
RSA-MW-2015	AG0063	87	Incident	Cn	VNI	2008		Age 29, female, HIV +	Amp	Chen et al. 2017
RSA-MW-3474	AG0064	87	Relapse	Cn	VNI	2008	136	Age 29, female, HIV +	Amp	Chen et al. 2017
RSA-MW-2364	AG0078	90	Incident	Cn	VNII	2008		Age 40, female, HIV status unknown	Unknown	Chen et al. 2017
RSA-MW-3580	AG0079	90	Relapse	Cn	VNII	2008	147	Age 40, female, HIV status unknown	Unknown	Chen et al. 2017
RSA-MW-2399	AG0080	91	Incident	Cg	VGI	2008		Age 36, male, HIV +	Amp	Chen et al. 2017
RSA-MW-4243	AG0081	91	Relapse	Cg	VGI	2008	224	Age 36, male, HIV +	Amp	Chen et al. 2017
Cockatoo guano			Also refered to as Coackatoo unpassaged (CU), isolated from cockatoo excreta	Cn	VNII	2000				Nosanchuk et al. 2000
PU			Unpassage patient strain	Cn	VNII	2000		Age 72, female, HIV -	Amp + 5-FC5	Nosanchuk et al. 2000
CPL1			Cockatoo-passaged lung	Cn	VNII					Sephton-Clark et al. 2023
CPL2			Cockatoo-passaged lung	Cn	VNII					Sephton-Clark et al. 2023
CPL3			Cockatoo-passaged lung	Cn	VNII					Sephton-Clark et al. 2023
CP2L2_L			Cockatoo-passaged lung 2x	Cn	VNII					Sephton-Clark et al. 2023
CP2L3_L			Cockatoo-passaged lung 2x	Cn	VNII					Sephton-Clark et al. 2023
CP2B1_L			Cockatoo-passaged brain 1x, lung 1x	Cn	VNII					Sephton-Clark et al. 2023
CP2B2_L			Cockatoo-passaged brain 1x, lung 1x	Cn	VNII					Sephton-Clark et al. 2023
CP2B3_L			Cockatoo-passaged brain 1x, lung 1x	Cn	VNII					Sephton-Clark et al. 2023
CPB1			Cockatoo-passaged brain	Cn	VNII					Sephton-Clark et al. 2023
CPB2			Cockatoo-passaged brain	Cn	VNII					Sephton-Clark et al. 2023
CPB3			Cockatoo-passaged brain	Cn	VNII					Sephton-Clark et al. 2023
CP2L2_B			Cockatoo-passaged lung 1x, brain 1x	Cn	VNII					Sephton-Clark et al. 2023
CP2L3_B			Cockatoo-passaged lung 1x, brain 1x	Cn	VNII					Sephton-Clark et al. 2023
CP2B1_B			Cockatoo-passaged lung 1x, brain 1x	Cn	VNII					Sephton-Clark et al. 2023
CP2B2_B			Cockatoo-passaged brain 2x	Cn	VNII					Sephton-Clark et al. 2023
CP2B3_B			Cockatoo-passaged brain 2x	Cn	VNII					Sephton-Clark et al. 2023
1 Cryptococcus neoformans
2 Fluconazole
3 Amphotericin
4 Cryptococcus gattii
5 Flucytosine
