## Supplementary material for "Temperature and genetic background drive mobilization of diverse transposable elements in a global human fungal pathogen": Table S2

### Sheet: Sheet1
TE	Length (bp)	Order	Superfamily	TSD length (bp)	GenBank accession	Additional Information
CNIRT6	7460	TIR	CMC (Supergroup)	3	PV485209	Terminal inverted repeats begin with "CACTG"
CNEST	7152	TIR	CMC (Supergroup)	2	PV485210	"TA" TSDs, terminal inverted repeats begin with "CACGG"
KDZ1	10933	TIR	Kyakuja/Dileera/Zisupton	8	PV590604	KDZ and CxC1 domains
KDZ2	10101	TIR	Kyakuja/Dileera/Zisupton	4---8	PV590603	KDZ and CxC1 domains
KDZ3	9218	TIR	Kyakuja/Dileera/Zisupton	4---8	PV590605	KDZ and CxC1 domains
CNL1	3511	LINE	R2	Variable	PV485208	RT domain
TCN3	6288	LTR	Ty3/Gypsy	5	PV485207	AP, RT, RH, and INT domains, canonical 5' "TG" 3' "CA" dinucleotides
