## Supplementary material for "Temperature and genetic background drive mobilization of diverse transposable elements in a global human fungal pathogen": Table S3

### Sheet: Sheet1
Isolate	Isolate description	BioSample	Short read accession (Chen et al. 2017)	Long read accession (this study)	Ligation sequencing kit	Flow cell	ONT basecalling method	Assembly method	Canu minReadLength used	Canu coverage	N50	Long read polishing	DNA methylation	Short read polishing	Assembly length (bp)	Chromosomes assembled	Assembly accession	Genome reference
RSA-MW-36	Case 1 incident	SAMN02412499	SRX400016, SRX400017, SRX400018	SRR32312504	SQK-LSK110	R9.4.1	Guppy v6.3.8 fast	Canu v2.2	10000	127.54	19921	Medaka v1.5.0	Nanopolish v0.14.0	Pilon v1.24	18822198	14	JBNLYU000000000	This study
RSA-MW-3335	Case 1 relapse	SAMN02412508	SRX399998, SRX399999, SRX400000	SRR32312503	SQK-LSK110	R9.4.1	Guppy v6.3.8 fast	Canu v2.2	10000	191.29	19840	Medaka v1.5.0	Nanopolish v0.14.0	Pilon v1.24	18830236	14	JBNLYT000000000	This study
RSA-MW-1186	Case 7 incident	SAMN02412492	SRX399950, SRX399951, SRX399952	SRR32312502	SQK-LSK110	R9.4.1	Guppy v6.4.8 fast	Canu v2.2	20000	168.96	48087	Medaka v1.5.0	Nanopolish v0.14.0	Pilon v1.24	19472775	14	JBNLYS000000000	This study
RSA-MW-3179	Case 7 relapse	SAMN02412494	SRX399992, SRX399993, SRX399994	SRR32312501	SQK-LSK110	R9.4.1	Guppy v6.4.8 fast	Canu v2.2	10000	138.45	30885	Medaka v1.5.0	Nanopolish v0.14.0	Pilon v1.24	19484578	14	JBNLYR000000000	This study
RSA-MW-506	Case 15 incident	SAMN02412477	SRX400034, SRX400035, SRX400036	SRR32312500	SQK-NBD114.24	R10.4.1	Dorado v0.8.1 sup	Canu v2.2, Flye v2.9.5	40000	40.42	61171	Medaka v2.0.1	f5c v1.5	Pilon v1.24	19035351	14	JBNLYO000000000	This study
RSA-MW-3877	Case 15 relapse	SAMN02412478	SRX400022, SRX400023, SRX400024	SRR32312499	SQK-NBD114.24	R10.4.1	Dorado v0.8.1 sup	Canu v2.2	40000	44.9	58289	Medaka v2.0.1	f5c v1.5	Pilon v1.24	19063377	14	JBNLYN000000000	This study
RSA-MW-5465	Case 15 relapse 2	SAMN02412476	SRX400037, SRX400038, SRX400039	SRR32312498	SQK-NBD114.24	R10.4.1	Dorado v0.8.1 sup	Canu v2.2	35000	43.02	58969	Medaka v2.0.1	f5c v1.5	Pilon v1.24	19071051	14	JBNLYM000000000	This study
RSA-MW-3316	Case 77 relapse	SAMN02412495	SRX399995, SRX399996, SRX399997	SRR32312497	SQK-NBD114.24	R10.4.1	Guppy v7.1.4 fast	Canu v2.2	2000	82.15	18119	Medaka v2.0.1	f5c v1.5	Pilon v1.24	18946678	14	JBNLYQ000000000	This study
RSA-MW-4119	Case 77 relapse 2	SAMN02412511	SRX400031, SRX400032, SRX400033	SRR32312496	SQK-NBD114.24	R10.4.1	Guppy v7.1.4 fast	Canu v2.2	4000	60.37	29485	Medaka v2.0.1	f5c v1.5	Pilon v1.24	18973983	14	JBNLYP000000000	This study
CU	Cockatoo unpassaged	SAMN23424732	-	-	-	-	-	-	-	-	-	-	-	-	-	-	ASM2283299v1, GCA_022832995.1	Sephton-Clark et al. 2023
H99	WT reference	SAMN03081441	-	-	-	-	-	-	-	-	-	-	-	-	-	-	CNA3, GCF_000149245.1	Janbon et al. 2014
RSA-MW-1052	Case 5 incident	SAMN02412498	SRX399949, SRX399948, SRX399947	-	-	-	-	-	-	-	-	-	-	-	-	-	-	-
RSA-MW-1340	Case 8 incident	SAMN02412507	SRX399961, SRX399960, SRX399959	-	-	-	-	-	-	-	-	-	-	-	-	-	-	-
RSA-MW-1746	Case 9 incident	SAMN02412493	SRX399967, SRX399966, SRX399965	-	-	-	-	-	-	-	-	-	-	-	-	-	-	-
RSA-MW-2799	Case 14 incident	SAMN02412491	SRX399982, SRX399981, SRX399980	-	-	-	-	-	-	-	-	-	-	-	-	-	-	-
RSA-MW-1485	Case 22 incident	SAMN02412484	SRX399964, SRX399963, SRX399962	-	-	-	-	-	-	-	-	-	-	-	-	-	-	-
RSA-MW-1281	Case 45 incident	SAMN02412475	SRX399955, SRX399954, SRX399953	-	-	-	-	-	-	-	-	-	-	-	-	-	-	-
RSA-MW-628	Case 76 incident	SAMN02412489	SRX400045, SRX400044, SRX400043	-	-	-	-	-	-	-	-	-	-	-	-	-	-	-
RSA-MW-852	Case 77 incident	SAMN02412510	SRX400048, SRX400047, SRX400046	-	-	-	-	-	-	-	-	-	-	-	-	-	-	-
RSA-MW-913	Case 81 incident	SAMN02412506	SRX400051, SRX400050, SRX400049	-	-	-	-	-	-	-	-	-	-	-	-	-	-	-
RSA-MW-2163	Case 82 incident	SAMN02412501	SRX399973, SRX399972, SRX399971	-	-	-	-	-	-	-	-	-	-	-	-	-	-	-
RSA-MW-2015	Case 87 incident	SAMN02412490	SRX399970, SRX399969, SRX399968	-	-	-	-	-	-	-	-	-	-	-	-	-	-	-
RSA-MW-2364	Case 90 incident	SAMN02412504	SRX399976, SRX399975, SRX399974	-	-	-	-	-	-	-	-	-	-	-	-	-	-	-
