## Supplementary material for "Temperature and genetic background drive mobilization of diverse transposable elements in a global human fungal pathogen": Table S4

### Sheet: Sheet1
Isolate	Full-length TE copy	Chromosome	Position start	Position end	Number of methylated CpGs
Case 15 incident	CNIRT6_1	3	663102	670562	0
Case 15 incident	CNIRT6_2	10	940757	948217	0
Case 15 incident	CNEST_1	4	531743	538908	0
Case 15 incident	TCN3_1	1	990751	996925	145
Case 15 relapse	CNIRT6_1	3	1645275	1652735	0
Case 15 relapse	CNIRT6_2	10	940769	948229	0
Case 15 relapse	CNEST_1	4	531781	538946	0
Case 15 relapse	TCN3_1	1	990779	996953	139
Case 15 relapse 2	CNIRT6_1	3	1645344	1652804	0
Case 15 relapse 2	CNIRT6_2	10	940814	948274	0
Case 15 relapse 2	CNEST_1	4	531889	539054	0
Case 15 relapse 2	TCN3_1	1	990705	996879	140
Case 77 relapse	KDZ1_1	1	1530381	1541313	0
Case 77 relapse	KDZ1_2	2	1617989	1628918	1
Case 77 relapse	KDZ1_3	5	1358964	1369896	0
Case 77 relapse	KDZ1_4	10	1034728	1045656	0
Case 77 relapse	KDZ1_5	13	364241	375171	0
Case 77 relapse	KDZ3_1	7	460418	469761	0
Case 77 relapse	KDZ3_2	12	612301	621644	0
Case 77 relapse	CNEST_1	2	1419882	1427045	0
Case 77 relapse	CNEST_2	5	126009	133173	0
Case 77 relapse	CNEST_3	8	529900	537048	0
Case 77 relapse	CNEST_4	11	965251	972399	0
Case 77 relapse 2	KDZ1_1	1	1530066	1540994	1
Case 77 relapse 2	KDZ1_2	2	1617687	1628619	1
Case 77 relapse 2	KDZ1_3	5	1358945	1369878	0
Case 77 relapse 2	KDZ1_4	10	1034710	1045636	0
Case 77 relapse 2	KDZ1_5	13	364244	375176	0
Case 77 relapse 2	KDZ3_1	7	460446	469788	0
Case 77 relapse 2	KDZ3_2	12	612270	621612	0
Case 77 relapse 2	CNEST_1	2	1419608	1426774	0
Case 77 relapse 2	CNEST_2	5	126005	133169	0
Case 77 relapse 2	CNEST_3	8	525644	532789	0
Case 77 relapse 2	CNEST_4	11	965226	972370	0
Case 7 incident	KDZ1_1	5	987558	998502	0
Case 7 incident	KDZ2_1	1	47688	57788	0
Case 7 incident	KDZ2_2	2	1521300	1531401	0
Case 7 incident	KDZ2_3	13	182267	192368	0
Case 7 incident	KDZ3_1	8	627941	637159	0
Case 7 incident	KDZ3_2	8	606966	616184	0
Case 7 incident	CNEST_1	7	1046883	1054055	0
Case 7 incident	TCN3_1	3	1616100	1622388	5
Case 7 incident	TCN3_2	3	1639833	1646157	7
Case 7 incident	CNL1_1	3	22827	26307	0
Case 7 incident	CNL1_2	3	15880	19359	1
Case 7 incident	CNL1_3	3	19353	22833	13
Case 7 incident	CNL1_4	3	29615	33096	0
Case 7 incident	CNL1_5	14	745374	748855	11
Case 7 incident	CNL1_6	14	735671	739166	3
Case 7 incident	CNL1_7	6	1404084	1407565	19
Case 7 incident	CNL1_8	6	1393236	1396725	0
Case 7 incident	CNL1_9	6	1398500	1401987	6
Case 7 incident	CNL1_10	10	97	3570	57
Case 7 incident	CNL1_11	10	1095265	1098738	12
Case 7 incident	CNL1_12	10	1082865	1086330	29
Case 7 incident	CNL1_13	2	466	3939	5
Case 7 incident	CNL1_14	9	1098394	1101886	0
Case 7 incident	CNL1_15	5	1452801	1456295	0
Case 7 incident	CNL1_16	8	903	4389	0
Case 7 relapse	KDZ1_1	5	987553	998497	0
Case 7 relapse	KDZ2_1	1	57189	67290	0
Case 7 relapse	KDZ2_2	2	1524826	1534927	0
Case 7 relapse	KDZ2_3	13	186735	196836	0
Case 7 relapse	KDZ3_1	8	638357	647575	0
Case 7 relapse	KDZ3_2	8	617382	626600	0
Case 7 relapse	CNEST_1	7	1053859	1061031	0
Case 7 relapse	TCN3_1	3	1628929	1635217	5
Case 7 relapse	TCN3_2	3	1652662	1658986	7
Case 7 relapse	CNL1_1	8	4616	8110	0
Case 7 relapse	CNL1_2	8	11315	14802	0
Case 7 relapse	CNL1_3	3	1919857	1923349	0
Case 7 relapse	CNL1_4	3	35649	39129	0
Case 7 relapse	CNL1_5	3	1909402	1912882	1
Case 7 relapse	CNL1_6	3	28706	32185	4
Case 7 relapse	CNL1_7	3	1912894	1916386	1
Case 7 relapse	CNL1_8	3	8309	11789	2
Case 7 relapse	CNL1_9	3	32179	35655	23
Case 7 relapse	CNL1_10	3	42436	45917	0
Case 7 relapse	CNL1_11	3	1916377	1919866	0
Case 7 relapse	CNL1_12	3	4827	8296	2
Case 7 relapse	CNL1_13	3	1287	4776	16
Case 7 relapse	CNL1_14	4	1853402	1856882	1
Case 7 relapse	CNL1_15	7	3584	7064	0
Case 7 relapse	CNL1_16	7	69	3563	0
Case 7 relapse	CNL1_17	11	1701	5181	0
Case 7 relapse	CNL1_18	12	1000449	1003928	2
Case 7 relapse	CNL1_19	9	478	3955	8
Case 7 relapse	CNL1_20	9	1106061	1109553	0
Case 7 relapse	CNL1_21	9	1110359	1113823	1
Case 7 relapse	CNL1_22	13	620	4100	0
Case 7 relapse	CNL1_23	13	4184	7667	4
Case 7 relapse	CNL1_24	13	788581	792049	21
Case 7 relapse	CNL1_25	1	9178	12659	4
Case 7 relapse	CNL1_26	1	667	4137	0
Case 7 relapse	CNL1_27	1	5678	9167	4
Case 7 relapse	CNL1_28	1	2325989	2329478	0
Case 7 relapse	CNL1_29	10	1085051	1088532	0
Case 7 relapse	CNL1_30	10	1092050	1095531	0
Case 7 relapse	CNL1_31	10	2212	5711	45
Case 7 relapse	CNL1_32	10	5702	9201	59
Case 7 relapse	CNL1_33	10	1088552	1092047	0
Case 7 relapse	CNL1_34	6	1407346	1410827	38
Case 7 relapse	CNL1_35	6	1396500	1399988	9
Case 7 relapse	CNL1_36	6	1401762	1405248	19
Case 7 relapse	CNL1_37	2	3967	7439	10
Case 7 relapse	CNL1_38	5	1452784	1456277	44
Case 7 relapse	CNL1_39	14	736845	740340	12
Case 1 incident	CNEST_1	14	571376	578539	72
Case 1 incident	TCN3_1	13	126015	132295	174
Case 1 relapse	CNEST_1	14	571394	578557	73
Case 1 relapse	TCN3_1	13	126024	132303	175
