## Supplementary material for "Temperature and genetic background drive mobilization of diverse transposable elements in a global human fungal pathogen": Table S5

### Sheet: Sheet1
Primer Name	Sequence, 5' → 3'	Description
CS01	GCATCGGACATATGACCAGC	CNIRT6 Internal, Junction PCR
CS02	TTCCATGCTACTTTCCACGC	CNIRT6 Internal, Junction PCR
MD01	GGTTCCGCTGGAAAGTGCCACAGTCACGAGCCCTGAAAC	Amplifying FRR1 in C. neoformans
MD04	TGTGGAGTGAACGACTTTTAAAGCCGAATGAATGATGC	Amplifying FRR1 in C. neoformans
ZC07	ACAGTCACGAGCCCTGAAAC	Amplifying FRR1 in C. neoformans
AM01	CGACTTTTAAAGCCGAATGAATG	Amplifying FRR1 in C. neoformans
VF01	GCATCAGTCTGATGTCAGAACG	CNEST Internal, Junction PCR
VF02	CAAATAAGGGTCAGGTTGCCG	CNEST Internal, Junction PCR
VF012	CGGCCAGTGGTGGAAGTCTGTTGTCTACCC	Amplifying FRR1 in C. neoformans
VF014	GGTATGCCTTATGTTGGACG	Amplifying FRR1 in C. neoformans
VF017	GGTGGTACATTTGAGGACGAAATCTCTCCC	Amplifying FRR1 in C. neoformans
VF021	CCTTGTCAGTGGTTAGATGG	Amplifying FRR1 in C. neoformans
AG117	GAGGCGTGCACCTAACGTGAATACG	Amplifying Southern Probe, CNIRT6
AG118	AGTCCTCAATTAGGAACGCAAATGC	Amplifying Southern Probe, CNIRT6
VF042	GTTGTTTGATCACAGTCACG	Amplifying Southern Probe, CNEST
VF044	GACTTGAAGCTCTCCTATGG	Amplifying Southern Probe, CNEST
VF047	GTAAATCTCTCCGTTTGTGG	Amplifying Southern Probe, KDZ1
VF049	ATACTCACTCTTACCGTTCG	Amplifying Southern Probe, KDZ1
SS012	AGTTGTAACACAGGTCATCGAG	Amplifying FRR1 in C. neoformans
SS013	CGGACAAAAATGACAGACCATTCG	Amplifying FRR1 in C. neoformans
SS018	TTTAGTGCGTCTGGTATGCCTTATGTTGGACGAGG	Amplifying FRR1 in C. neoformans
SS019	CTTGTCAGTGGTTAGATGGCAAACACACGTGAGTC	Amplifying FRR1 in C. neoformans
SS022	GATCATGACGGAGGAGCTCGAAC	Amplifying FRR1 in C. neoformans
SS023	ATTGACGGAGAGGCTGTCTAAC	Amplifying FRR1 in C. neoformans
SS024	CTCGTTAGACAGCCTCTCCGTC	Amplifying FRR1 in C. neoformans, Internal
SS025	ATACTGGCTCAGCAGCAATGC	Amplifying FRR1 in C. neoformans, Internal
SS026	AACGTTTCAAAATTGCATTGCTGC	Amplifying FRR1 in C. neoformans
SS027	TACGGGAAAGCTTACAAGGACG	Amplifying FRR1 in C. neoformans
SS028	CACCGTCCCTGTAACTCCG	Amplifying FRR1 in C. gattii
SS029	TTATTTAGTGGCTCGGCAGC	Amplifying FRR1 in C. gattii
SS032	TGCCACAGCCACCGTCCCTGTAACTCCGCC	Amplifying FRR1 in C. gattii
SS033	TTTAGTGGCTCGGCAGCAATGCAATCCTGG	Amplifying FRR1 in C. gattii
SS036	CGACCCAGTGAGTTGACAACAACTCAACAG	Amplifying FRR1 in C. gattii
SS037	AGGTGGTGATCCTTTTGGAGTAAGCAGTCC	Amplifying FRR1 in C. gattii
